# Application of sequential cyclic compression on cancer cells in a flexible microdevice

**DOI:** 10.1101/2022.01.07.475458

**Authors:** Sevgi Onal, Maan M. Alkaisi, Volker Nock

## Abstract

Mechanical forces shape physiological structure and function within cell and tissue microenvironments, during which cells strive to restore their shape or develop an adaptive mechanism to maintain cell integrity depending on strength and type of the mechanical loading. While some cells are shown to experience permanent plastic deformation after a repetitive mechanical tensile loading and unloading, the impact of such repetitive compression on plastic deformation of cells is yet to be understood. As such, the ability to apply cyclic compression is crucial for any experimental setup aimed at the study of mechanical compression taking place in cell and tissue microenvironments. Here, we demonstrate such cyclic compression using a microfluidic compression platform on live cell actin in SKOV-3 ovarian cancer cells. Live imaging of the actin cytoskeleton dynamics of the compressed cells was performed for varying pressures applied sequentially in ascending order during cell compression. Additionally, recovery of the compressed cells was investigated by capturing actin cytoskeleton and nuclei profiles of the cells at zero time and 24 h-recovery after compression in end point assays. This was performed for a range of mild pressures within the physiological range. Results showed that the phenotypical response of compressed cells during recovery after compression with 20.8 kPa differed observably from that for 15.6 kPa. This demonstrated the ability of the platform to aid in the capture of minute differences in cell behaviour as a result of being compressed at various pressures in physiologically relevant manner. Differences observed between compressed cells fixed at zero time or after 24 h-recovery suggest that SKOV-3 cells exhibit deformations at the time of the compression, a proposed mechanism cells use to prevent mechanical damage. The extent of recovery of compressed cells, inferred by imaging cell membrane bulges and actin cytoskeleton and measuring the shape descriptors of cell nuclei, can give insights into the plasticity of cancer cells. Thus, biomechanical responses of SKOV-3 ovarian cancer cells to sequential cyclic compression and during recovery after compression could be revealed in a flexible microdevice. As demonstrated in this work, the microfluidic platform could control the strength and duration of cyclic compression, while enabling the observation of morphological, cytoskeletal and nuclear changes and recovery in compressed cells, thus providing a powerful new tool for the study of mechanobiological processes in cancer and cell biology.
