## Supplementary Dataset S1 File for "Application of sequential cyclic compression on cancer cells in a flexible microdevice"

### Sheet: Data_ActinIntDensNormalizedCTCF
Before compression start (0 kPa) Control Region (CR)	Before compression start (0 kPa) Under Piston (UP)	1st cycle of cyclic mild (15.6-15.9 kPa, 1 h) CR	1st cycle of cyclic mild (15.6-15.9 kPa, 1 h) UP	At rest (back to 0 kPa) CR	At rest (back to 0 kPa) UP	Last cycle of 1 h-long cyclic mild CR	Last cycle of 1 h-long cyclic mild UP	At rest CR	At rest UP	Intermediate 1 (23.8-26.8 kPa) CR	Intermediate 1 (23.8-26.8 kPa) UP	At rest CR	At rest UP	Intermediate 2 (37.8-41.7 kPa) CR	Intermediate 2 (37.8-41.7 kPa) UP	At rest CR	At rest UP	Severe (127.8-140 kPa) CR	Severe (127.8-140 kPa) UP	At rest CR	At rest UP
1	1	1.0405	0.835574	1.01764	0.919979	1.05139	0.546828	1.01426	0.647131	1.02764	0.44092	0.967437	0.521672	1.06509	0.336865	0.988301	0.454183	0.896155	0.302771	1.03755	0.267207
1	1	1.05915	0.912719	1.0059	0.908539	1.17518	0.802112	1.09334	0.885136	1.15283	0.623846	1.07172	0.74273	1.18465	0.502769	1.07852	0.619044	1.21136	0.295439	1.11129	0.364905
1	1	1.13591	0.930469	1.00281	0.891702	1.13703	0.912525	0.996058	0.787233	1.11591	0.669843	0.9439	0.775899	1.17226	0.534651	0.946017	0.667735	0.854547	0.179381	1.00921	0.295003
1		1.17206		0.995795		1.24905		1.12536		1.23836		1.12744		1.3077		1.13778		1.28419		1.11065

### Sheet: p-values
	Before compression start (0 kPa) Control Region (CR)	Before compression start (0 kPa) Under Piston (UP)	1st cycle of cyclic mild (15.6-15.9 kPa, 1 h) CR	1st cycle of cyclic mild (15.6-15.9 kPa, 1 h) UP	At rest (back to 0 kPa) CR	At rest (back to 0 kPa) UP	Last cycle of 1 h-long cyclic mild CR	Last cycle of 1 h-long cyclic mild UP	At rest CR	At rest UP	Intermediate 1 (23.8-26.8 kPa) CR	Intermediate 1 (23.8-26.8 kPa) UP	At rest CR	At rest UP	Intermediate 2 (37.8-41.7 kPa) CR	Intermediate 2 (37.8-41.7 kPa) UP	At rest CR	At rest UP	Severe (127.8-140 kPa) CR	Severe (127.8-140 kPa) UP	At rest CR	At rest UP
Before compression start (0 kPa) Control Region (CR)	NaN	NaN	0.0468922	0.0666786	0.310965	0.00766503	0.0337068	0.150901	0.161942	0.0815284	0.054938	0.0263913	0.569167	0.0569497	0.0348796	0.0125594	0.448768	0.0228943	0.611266	0.00289765	0.0810997	0.00176451
Before compression start (0 kPa) Under Piston (UP)	NaN	NaN	0.0468922	0.0666786	0.310965	0.00766503	0.0337068	0.150901	0.161942	0.0815284	0.054938	0.0263913	0.569167	0.0569497	0.0348796	0.0125594	0.448768	0.0228943	0.611266	0.00289765	0.0810997	0.00176451
1st cycle of cyclic mild (15.6-15.9 kPa, 1 h) CR	0.0468922	0.0468922	1	0.00470864	0.0522039	0.00622919	0.361681	0.0746081	0.349165	0.0256088	0.577541	0.00793031	0.218341	0.0219544	0.227462	0.00246721	0.278456	0.00578338	0.742137	5.8994e-05	0.425873	9.59387e-06
1st cycle of cyclic mild (15.6-15.9 kPa, 1 h) UP	0.0666786	0.0666786	0.00470864	1	0.0576433	0.687239	0.00376248	0.326894	0.0122951	0.218673	0.00643911	0.0315895	0.0509954	0.103176	0.00502901	0.00889905	0.040667	0.0252904	0.220524	0.000359136	0.00832112	0.000143211
At rest (back to 0 kPa) CR	0.310965	0.310965	0.0522039	0.0576433	1	0.00134034	0.0361659	0.145458	0.193651	0.0774986	0.0599677	0.0253236	0.64647	0.0547464	0.0371248	0.0119612	0.513383	0.0218728	0.642491	0.00257039	0.096122	0.00139069
At rest (back to 0 kPa) UP	0.00766503	0.00766503	0.00622919	0.687239	0.00134034	1	0.00792777	0.293131	0.0136596	0.191259	0.0122874	0.0407791	0.0660792	0.1033	0.0103954	0.0167812	0.054259	0.0352129	0.250214	0.00277362	0.00583401	0.00123053
Last cycle of 1 h-long cyclic mild CR	0.0337068	0.0337068	0.361681	0.00376248	0.0361659	0.00792777	1	0.0515186	0.115575	0.0135893	0.756451	0.00395153	0.080475	0.0126694	0.666362	0.00101672	0.10147	0.00267905	0.476944	2.48705e-05	0.136505	1.60285e-05
Last cycle of 1 h-long cyclic mild UP	0.150901	0.150901	0.0746081	0.326894	0.145458	0.293131	0.0515186	1	0.0973868	0.888793	0.056263	0.255851	0.112153	0.615208	0.0401263	0.0934798	0.104475	0.255699	0.103652	0.0325429	0.0941839	0.0463964
At rest CR	0.161942	0.161942	0.349165	0.0122951	0.193651	0.0136596	0.115575	0.0973868	1	0.0369412	0.208605	0.0101288	0.600328	0.0288096	0.0851114	0.00308572	0.726861	0.00749383	0.971717	7.53317e-05	0.81457	1.26809e-05
At rest UP	0.0815284	0.0815284	0.0256088	0.218673	0.0774986	0.191259	0.0135893	0.888793	0.0369412	1	0.015163	0.118289	0.0422233	0.428595	0.00910134	0.0275822	0.0379446	0.11138	0.0783534	0.00619262	0.0374601	0.0116241
Intermediate 1 (23.8-26.8 kPa) CR	0.054938	0.054938	0.577541	0.00643911	0.0599677	0.0122874	0.756451	0.056263	0.208605	0.015163	1	0.00399357	0.135511	0.0134067	0.489238	0.00098199	0.169543	0.00271148	0.572362	2.8292e-05	0.248608	2.48828e-05
Intermediate 1 (23.8-26.8 kPa) UP	0.0263913	0.0263913	0.00793031	0.0315895	0.0253236	0.0407791	0.00395153	0.255851	0.0101288	0.118289	0.00399357	1	0.00803282	0.392067	0.00241948	0.267159	0.00748846	0.983324	0.0147044	0.0257783	0.0116088	0.0456387
At rest CR	0.569167	0.569167	0.218341	0.0509954	0.64647	0.0660792	0.080475	0.112153	0.600328	0.0422233	0.135511	0.00803282	1	0.0284883	0.0578971	0.00187334	0.875389	0.00572073	0.786746	5.24263e-05	0.469736	4.58174e-05
At rest UP	0.0569497	0.0569497	0.0219544	0.103176	0.0547464	0.1033	0.0126694	0.615208	0.0288096	0.428595	0.0134067	0.392067	0.0284883	1	0.00854882	0.0964996	0.0263708	0.388376	0.0372808	0.0188243	0.0300065	0.0314355
Intermediate 2 (37.8-41.7 kPa) CR	0.0348796	0.0348796	0.227462	0.00502901	0.0371248	0.0103954	0.666362	0.0401263	0.0851114	0.00910134	0.489238	0.00241948	0.0578971	0.00854882	1	0.000577649	0.0711958	0.00161598	0.36707	2.83213e-05	0.100611	4.18166e-05
Intermediate 2 (37.8-41.7 kPa) UP	0.0125594	0.0125594	0.00246721	0.00889905	0.0119612	0.0167812	0.00101672	0.0934798	0.00308572	0.0275822	0.00098199	0.267159	0.00187334	0.0964996	0.000577649	1	0.00175832	0.242108	0.00618684	0.0625761	0.00403159	0.120024
At rest CR	0.448768	0.448768	0.278456	0.040667	0.513383	0.054259	0.10147	0.104475	0.726861	0.0379446	0.169543	0.00748846	0.875389	0.0263708	0.0711958	0.00175832	1	0.00530699	0.848452	4.92445e-05	0.584697	4.2844e-05
At rest UP	0.0228943	0.0228943	0.00578338	0.0252904	0.0218728	0.0352129	0.00267905	0.255699	0.00749383	0.11138	0.00271148	0.983324	0.00572073	0.388376	0.00161598	0.242108	0.00530699	1	0.0145869	0.0195767	0.00888275	0.0359127
Severe (127.8-140 kPa) CR	0.611266	0.611266	0.742137	0.220524	0.642491	0.250214	0.476944	0.103652	0.971717	0.0783534	0.572362	0.0147044	0.786746	0.0372808	0.36707	0.00618684	0.848452	0.0145869	1	0.00286582	0.96286	0.00449644
Severe (127.8-140 kPa) UP	0.00289765	0.00289765	5.8994e-05	0.000359136	0.00257039	0.00277362	2.48705e-05	0.0325429	7.53317e-05	0.00619262	2.8292e-05	0.0257783	5.24263e-05	0.0188243	2.83213e-05	0.0625761	4.92445e-05	0.0195767	0.00286582	1	0.00014175	0.375208
At rest CR	0.0810997	0.0810997	0.425873	0.00832112	0.096122	0.00583401	0.136505	0.0941839	0.81457	0.0374601	0.248608	0.0116088	0.469736	0.0300065	0.100611	0.00403159	0.584697	0.00888275	0.96286	0.00014175	1	1.51773e-05
At rest UP	0.00176451	0.00176451	9.59387e-06	0.000143211	0.00139069	0.00123053	1.60285e-05	0.0463964	1.26809e-05	0.0116241	2.48828e-05	0.0456387	4.58174e-05	0.0314355	4.18166e-05	0.120024	4.2844e-05	0.0359127	0.00449644	0.375208	1.51773e-05	1
